# Marbled Murrelet Habitat Suitability in Redwood Timberlands of Northern Coastal California Utilizing LiDAR-Derived Individual Tree Metrics

**DOI:** 10.1101/2024.08.13.607789

**Authors:** David W. Lamphear, Keith A. Hamm, Desiree A. Early, Trent L. McDonald

## Abstract

The marbled murrelet (*Brachyramphus marmoratus*) is a threatened seabird found from Southern California to Alaska that forages at sea but nests in near coastal forests. Marbled murrelet nesting habitat is generally comprised of old-growth or mature forests with large trees having platforms suitable for nesting. Here, we estimate a habitat suitability model (HSM) that relates evidence of nesting to characteristics of putative trees derived from high resolution light imaging detection and ranging (LiDAR) data. Our study area in Northern California contained stands of old-growth forests on state, federal, and private lands but was predominated by private second-growth redwood and Douglas-fir timberlands. We estimated a two-sample HSM using Maxent software and implemented objective and repeatable covariate selection, model evaluation, and classification methods. Our HSM predicts relative likelihood of occupancy using predicted Habitat Suitability Index (HSI) values that we then classify into five habitat classes based on a novel use the of predicted to expected (P/E) ratio curve. From HSI predictions, we identified patches of murrelet habitat and estimated concave polygons surrounding individual trees within and proximately close to each patch. These methods provide repeatable boundaries for identification of patches and important individual trees based on HSI. Patches with greater relative probability of occupancy were characterized by high densities of 60-meter and taller trees, a large sum of heights for 50-meter and taller trees, and high values of standard deviation of 50-meter and taller trees. During hold-out model evaluations, our HSM showed extremely high fidelity for known patches with indirect evidence of nesting based on occupancy.
