## Supplemental tables S1 and S2 for "Marbled Murrelet Habitat Suitability in Redwood Timberlands of Northern Coastal California Utilizing LiDAR-Derived Individual Tree Metrics": Table_S1.xlsx

### Sheet: Table S1 (GD_T1)
Table S1. Assessed Variable List. Variables grouped by theme, used to develop a habitat suitability model for marbled murrelets on the study area in Northern California. All variables were developed at a 5-meter raster cell scale. We based climate covariates on Parameter-elevation Regressions on Independent Slopes Model (PRISM 2004) 30-yr normal data (1981 - 2010), except for Growing Degree Days …
Variable Theme	Variable Name	Variable Description	Source Data
Geographic/Landform	Elev	Elevation in meters above mean sea level (NAVD88)	LiDAR
	Slope_p	slope in percent (first derivative of elevation (Elev)	LiDAR
	Coast_Dist	Distance inland from the Pacific Ocean in meters	1:24,000 scale coastline
	Sp2000	Relative, elevation-based, position in percent between the ridge top directly upslope and the valley bottom directly downslope of the target location	USGS DTM
	Aspect_4d	Categorical value representing North (315-45), South (135-225), East (225-315), and West (45-135)	LiDAR
	TPI_2000	Topographic Position Index run with a circular radius of 2,000 meters	LiDAR
	TPI_1000	Topographic Position Index run with a circular radius of 1,000 meters	LiDAR
	TPI_300	Topographic Position Index run with a circular radius of 300 meters	LiDAR
	TPI_150	Topographic Position Index run with a circular radius of 150 meters	LiDAR
	EucDist_PerStrms	Euclidian distance from the nearest perennial (Class I and Class II) stream	LiDAR Hydrography
	AreaSol	Diffuse and direct incoming solar radiation in watthours per square meter (WH/m2)	LiDAR
	AreaSolDir	Direct incoming solar radiation in watthours per square meter (WH/m2)	LiDAR
	AreaSolDif	Diffuse incoming solar radiation in watthours per square meter (WH/m2)	LiDAR
	AreaSolDirDur	Duration of direct incoming solar radiation in hours	LiDAR
Climate	PPT_30yr_Normal	Annual precipitation (mm) from PRISM 30-yr normal (1981-2010)	PRISM Climate Data
	TMAX_30yr_Normal	Annual average maximum temperature (Celsius) from PRISM 30-yr normal (1981-2010)	PRISM Climate Data
	TMEAN_30yr_Normal	Annual average mean temperature (Celsius) from PRISM 30-yr normal (1981-2010)	PRISM Climate Data
	TMIN_30yr_Normal	Annual average minimum temperature (Celsius) from PRISM 30-yr normal (1981-2010)	PRISM Climate Data
	GDD_30yr_Normal	Growing degree days above 50°F from PRISM 30-yr normal (1951-1980)	PRISM Climate Data
	ZCI	Modeled inland extent of coastal fog and the inland extent of the Pacific Ocean moderating effect on higher inland air temperatures	PRISM based model
LiDAR Canopy Metrics	ABV	Number of LiDAR returns within the prescribed cell above the cutoff of 1.37 meters (height of DBH measurement)	LiDAR
	ALL	Total number of LiDAR returns within the prescribed cell	LiDAR
	AVG	Average height (above ground) of LiDAR returns within the prescribed cell above the cutoff of 1.37 meters (height of DBH measurement)	LiDAR
	COV	Number of first returns above the cover cutoff divided by the Number of all first returns and output as a percentage for all LiDAR returns within the prescribed cell above the cutoff of 1.37 meters (height of DBH measurement)	LiDAR
	DNS	Number of all LiDAR returns above the cover cutoff divided by the Number of all returns and output as a percentage for all LiDAR returns within the prescribed cell above the cutoff of 1.37 meters (height of DBH measurement)	LiDAR
	KUR	Kurtosis value of all LiDAR returns within the prescribed cell above the cutoff1.37 meters (height of DBH measurement)	LiDAR
	MAX	Maximum value of all LiDAR returns within the prescribed cell above the cutoff of 1.37 meters (height of DBH measurement)	LiDAR
	MIN	Minimum value of all LiDAR returns within the prescribed cell above the cutoff of 1.37 meters (height of DBH measurement)	LiDAR
	SKE	Skewness value of all LiDAR returns within the prescribed cell above the cutoff of 1.37 meters (height of DBH measurement)	LiDAR
	STD	Standard deviation from the mean of all LiDAR returns within the prescribed cell above the cutoff of 1.37 meters (height of DBH measurement)	LiDAR
LiDAR Percentiles	P05	Height value at which 5 percent of the LiDAR returns are below, or 95 percent of the LiDAR returns are above.	LiDAR
	P10	Height value at which 10 percent of the LiDAR returns are below and 90 percent of the LiDAR returns are above	LiDAR
	P15	Height value at which 15 percent of the LiDAR returns are below and 85 percent of the LiDAR returns are above	LiDAR
	P20	Height value at which 20 percent of the LiDAR returns are below and 80 percent of the LiDAR returns are above	LiDAR
	P25	Height value at which 25 percent of the LiDAR returns are below and 75 percent of the LiDAR returns are above	LiDAR
	P30	Height value at which 30 percent of the LiDAR returns are below and 70 percent of the LiDAR returns are above	LiDAR
	P35	Height value at which 35 percent of the LiDAR returns are below and 65 percent of the LiDAR returns are above	LiDAR
	P40	Height value at which 40 percent of the LiDAR returns are below and 60 percent of the LiDAR returns are above	LiDAR
	P45	Height value at which 45 percent of the LiDAR returns are below and 55 percent of the LiDAR returns are above	LiDAR
	P50	Height value at which 50 percent of the LiDAR returns are below and 50 percent of the LiDAR returns are above	LiDAR
	P55	Height value at which 55 percent of the LiDAR returns are below and 45 percent of the LiDAR returns are above	LiDAR
	P60	Height value at which 60 percent of the LiDAR returns are below and 40 percent of the LiDAR returns are above	LiDAR
	P65	Height value at which 65 percent of the LiDAR returns are below and 35 percent of the LiDAR returns are above	LiDAR
	P70	Height value at which 70 percent of the LiDAR returns are below and 30 percent of the LiDAR returns are above	LiDAR
	P75	Height value at which 75 percent of the LiDAR returns are below and 25 percent of the LiDAR returns are above	LiDAR
	P80	Height value at which 80 percent of the LiDAR returns are below and 20 percent of the LiDAR returns are above	LiDAR
	P85	Height value at which 85 percent of the LiDAR returns are below and 15 percent of the LiDAR returns are above	LiDAR
	P90	Height value at which 90 percent of the LiDAR returns are below and 10 percent of the LiDAR returns are above	LiDAR
	P95	Height value at which 95 percent of the LiDAR returns are below and 5 percent of the LiDAR returns are above	LiDAR
TAO Point Statistics	TAO_All_Max_1ac	Maximum of individual TAO1 heights (m) within 1-acre circular moving window based on all TAOs.	LiDAR TAO Model
	TAO_All_Mean_1ac	Mean of individual TAO heights (m) within 1-acre circular moving window.	LiDAR TAO Model
	TAO_All_Min_1ac	Minimum of individual TAO heights (m) within 1-acre circular moving window	LiDAR TAO Model
	TAO_All_Range_1ac	Range in individual TAO heights (m) within 1-acre circular moving window	LiDAR TAO Model
	TAO_All_Std_1ac	Standard deviation of individual TAO heights (m) within 1-acre circular moving window	LiDAR TAO Model
	TAO_All_Sum_1ac	Sum of individual TAO heights (m) within 1-acre circular moving window	LiDAR TAO Model
	TAO_All_Max_5ac	Maximum of individual TAO heights (m) within 5-acre circular moving window	LiDAR TAO Model
	TAO_All_Mean_5ac	Mean of individual TAO heights (m) within 5-acre circular moving window	LiDAR TAO Model
	TAO_All_Min_5ac	Minimum of individual TAO heights (m) within 5-acre circular moving window	LiDAR TAO Model
	TAO_All_Range_5ac	Range in height (m) of all individual TAOs within 5-acre circular moving window	LiDAR TAO Model
	TAO_All_Std_5ac	Standard deviation of height (m) of all individual TAOs within 5-acre circular moving window	LiDAR TAO Model
	TAO_All_Sum_5ac	Sum of individual TAO heights (m) within 5-acre circular moving window	LiDAR TAO Model
	TAO_GE50_Std_1ac	Standard deviation of height (m) of all TAO where height in year 2018 is ≥ 50 meters within 1-acre circular moving window	LiDAR TAO Model
	TAO_GE50_Std_5ac	Standard deviation of height (m) of all TAO where height in year 2018 is ≥ 50 meters within 5-acre circular moving window	LiDAR TAO Model
	TAO_GE50_Sum_1ac	Sum of heights (m) of all TAO where height in year 2018 is ≥ 50 meters within 1-acre circular moving window	LiDAR TAO Model
	TAO_GE50_Sum_5ac	Sum of heights (m) of all TAO where height in year 2018 is ≥ 50 meters within 5-acre circular moving window	LiDAR TAO Model
TAO Point Density	TAO_GE40_PD_1ac	Count of TAOs within a 1-acre moving window where height in 2018 is ≥ 40m	LiDAR TAO Model
	TAO_GE40_PD_5ac	Count of TAOs within a 5-acre moving window where height in year 2018 is ≥ 40m	LiDAR TAO Model
	TAO_GE50_PD_1ac	Count of TAOs within a 1-acre moving window where height in year 2018 is ≥ 50m	LiDAR TAO Model
	TAO_GE50_PD_5ac	Count of TAOs within a 5-acre moving window where height in year 2018 is ≥ 50 meters	LiDAR TAO Model
	TAO_GE60_PD_1ac	Count of TAOs within a 1-acre moving window where height in year 2018 is ≥ 60 meters	LiDAR TAO Model
	TAO_GE60_PD_5ac	Count of TAOs within a 1-acre moving window where height in year 2018 is ≥ 70 meters	LiDAR TAO Model
	TAO_GE70_PD_1ac	Count of TAOs within a 1-acre moving window where height in year 2018 is ≥ 70 meters	LiDAR TAO Model
	TAO_GE70_PD_5a	Count of TAOs within a 1-acre moving window where height in year 2018 is ≥ 40 meters and is < 50 meters	LiDAR TAO Model
	TAO_40_50_PD_1ac	Count of TAOs within a 1-acre moving window where height in year 2018 is ≥ 40 meters and is < 50 meters	LiDAR TAO Model
	TAO_40_50_PD_5ac	Count of TAOs within a 5-acre moving window where height in year 2018 is ≥ 40 meters and is < 50 meters	LiDAR TAO Model
	TAO_50_60_PD_1ac	Count of TAOs within a 1-acre moving window where height in year 2018 is ≥ 50 meters and is < 60 meters	LiDAR TAO Model
	TAO_50_60_PD_5ac	Count of TAOs within a 5-acre moving window where height in year 2018 is ≥ 50 meters and is < 60 meters	LiDAR TAO Model
	TAO_60_70_PD_1ac	Count of TAOs within a 1-acre moving window where height in year 2018 is ≥ 60 meters and is < 70 meters	LiDAR TAO Model
	TAO_60_70_PD_5ac	Count of TAOs within a 5-acre moving window where height in year 2018 is ≥ 60 meters and is < 70 meters	LiDAR TAO Model
	SDI_3cl_5ac	Simpson’s Diversity Index run on 3 classes TAO_40_50_PD_5ac, TAO_60_70_PD_5ac, and TAO_GE70_PD_5ac) represents the diversity in height class of these three groups within a 5-acre moving window	TAO classified in 3 strata
[1] Tree Approximate Object (TAO) – the detection of individual trees is quantified as tree approximate objects (TAO) where points are described as the crown of a predominant tree and possibly several subordinate trees resulting in a more consistent unit of analysis (North et al. 2017, Jeronimo et al. 2018).
