## Supplemental tables S1 and S2 for "Marbled Murrelet Habitat Suitability in Redwood Timberlands of Northern Coastal California Utilizing LiDAR-Derived Individual Tree Metrics": Table_S2.xlsx

### Sheet: Table S2 (GD_T2)
Table S2. Modeling Phases and Variable Groupings. Tabular diagram of variable groupings within Phases 1, 2, and 3 including percent contribution (PC) and permutation importance (PI) from Maxent output. Variables with green shading moved to the next phase of modeling. See Table A1 for complete list of variables with descriptions.
Phase 1
	LASTools Percentiles				LASTools Canopy Metrics				TAO Point Density				TAO Point Statistics				Geographic/Landform				Climate
	Variable	PC	PI		Variable	PC	PI		Variable	PC	PI		Variable	PC	PI		Variable	PC	PI		Variable	PC	PI
	p95	90.6	96.8		max	71.1	85.7		TAO_GE60_PD_5ac	47.7	19.9		TAO_GE50_Sum_5ac	50.4	24.7		Coast_Dist	46.8	29.4		PPT	37.2	26.9
	p90	2.7	0.3		avg	16.7	2.3		SDI_3cl_5ac	14.1	1.7		TAO_GE50_Std_1ac	31.3	2		Elev	21.8	28		ZCI	26	1.8
	p85	2.1	0.3		std	7.5	1.5		TAO_GE50_PD_5ac	10.6	13.2		TAO_GE50_Std_5ac	5.1	35.9		EucDist_PerStrms	16.2	11.7		TMAX	14.8	30.4
	p80	0.6	0		all	3.4	5.9		TAO_GE60_PD_1ac	9.9	0.1		TAO_GE50_Sum_1ac	3.2	0.9		AreaSolDirDur	3.8	1.7		TMEAN	9.8	20.1
	p05	0.6	0.7		dns	0.8	0.7		TAO_GE50_PD_1ac	7.1	1.4		TAO_All_Max_1ac	2.2	6.6		TPI_2000	3.1	12.3		GDD	6.8	10.8
	p70	0.5	0.2		cov	0.4	3.4		TAO_GE70_PD_5ac	3.7	5.6		TAO_All_Max_5ac	1.8	7.8		Slope_p	2.5	0.7		TMIN	5.4	10
	p75	0.4	0		abv	0.1	0.3		TAO_60_70_PD_5ac	2.1	1.6		TAO_All_Mean_1ac	1.5	1		TPI_1000	2.1	4.5
	p60	0.4	0.1		kur	0.1	0.1		TAO_GE40_PD_5ac	2	35.7		TAO_All_Mean_5ac	1.2	15		sp2000	1.1	0.7
	p50	0.3	0		min	0	0.1		TAO_GE40_PD_1ac	0.9	7.2		TAO_All_Range_5ac	0.8	0.4		AreaSolDif	1.1	10.7
	p10	0.3	0.4		ske	0	0		TAO_60_70_PD_1ac	0.6	0.3		TAO_All_Sum_5ac	0.8	1.7		TPI_300	0.6	0.1
	p40	0.2	0						TAO_GE70_PD_1ac	0.5	0.6		TAO_All_Std_1ac	0.7	1		TPI_150	0.3	0.1
	p65	0.2	0.5						TAO_50_60_PD_5ac	0.4	5.7		TAO_All_Sum_1ac	0.3	1.1		Aspect_4d	0.2	0.1
	p45	0.2	0						TAO_40_50_PD_5ac	0.4	3.9		TAO_All_Min_5ac	0.3	0.8		AreaSolDir	0.2	0.1
	p20	0.2	0.3						TAO_40_50_PD_1ac	0.1	2.2		TAO_All_Min_1ac	0.1	0.1		AreaSol	0	0
	p25	0.2	0.2						TAO_50_60_PD_1ac	0.1	0.9		TAO_All_Range_1ac	0.1	0.7
	p55	0.1	0										TAO_All_Std_5ac	0.1	0.4
	p30	0.1	0.1
	p35	0.1	0
	p15	0.1	0
Phase 2
									Best Subset A				Best Subset B
									Variable	PC	PI		Variable	PC	PI
									TAO_GE60_PD_5ac	56.2	4.1		TAO_GE50_Sum_5ac	41.8	8.2
									TAO_GE50_Sum_5ac	15.1	80.4		SDI_3cl_5ac	34.3	0.4
									SDI_3cl_5ac	11.6	0.2		TAO_GE50_Std_5ac	8.2	56.2
									TAO_GE50_Std_1ac	10.7	0.7		TAO_GE50_PD_5ac	6.3	8.4
									max	1.9	1.1		max	2.9	1.4
									p95	1.3	0.1		Elev	2.4	13.4
									Elev	1.2	7.1		TMAX	2.2	8.6
									TMAX	1.1	4.5		p95	1.3	0.5
									EucDist_PerStrms	0.9	1.7		EucDist_PerStrms	0.6	2.9
Phase 3
									3var_a (AIC = 31891.3)				3var_b (AIC = 31910.1)
									Variable	PC	PI		Variable	PC	PI
									TAO_GE60_PD_5ac	61.8	5.3		TAO_GE50_Sum_5ac	64.9	33.6
									TAO_GE50_Sum_5ac	20.7	93.7		TAO_GE50_Std_5ac	28.1	55.2
									TAO_GE50_Std_1ac	17.5	1.1		TAO_GE50_PD_5ac	7	11.2
									3var_c (AIC = 31852.0)				3var_d (AIC = 32043.2)
									Variable	PC	PI		Variable	PC	PI
									TAO_GE60_PD_5ac	67.1	1.5		TAO_GE50_Sum_5ac	58.5	88.6
									TAO_GE50_Sum_5ac	24.5	75.8		TAO_GE50_Std_1ac	34.5	5.1
									TAO_GE50_Std_5ac	8.4	22.7		TAO_GE50_PD_5ac	7	6.3
